# The LysR-type transcriptional regulator BsrA (PA2121) controls vital metabolic pathways in *Pseudomonas aeruginosa*

**DOI:** 10.1101/2021.06.08.447581

**Authors:** Magdalena Modrzejewska, Adam Kawalek, Aneta Agnieszka Bartosik

## Abstract

*Pseudomonas aeruginosa*, a facultative human pathogen causing nosocomial infections, has complex regulatory systems involving many transcriptional regulators. LTTR (LysR-Type Transcriptional Regulator) family proteins are involved in the regulation of various processes including stress responses, motility, virulence and amino acid metabolism. The aim of this study was to characterize the LysR-type protein BsrA (PA2121), previously described as a negative regulator of biofilm formation in *P. aeruginosa*. Genome wide identification of BsrA binding sites using ChIP-seq revealed 765 BsrA-bound regions in the *P. aeruginosa* PAO1161 genome, including 367 sites in intergenic regions. The motif T-N_11_-A was identified within sequences bound by BsrA. Transcriptomic analysis showed altered expression of 157 genes in response to BsrA excess, of which 35 had a BsrA binding site within their promoter regions, suggesting a direct influence of BsrA on the transcription of these genes. BsrA-repressed loci included genes encoding proteins engaged in key metabolic pathways such as the tricarboxylic acid cycle. The panel of loci possibly directly activated by BsrA, included genes involved in pili/fimbriae assembly as well as secretion and transport systems. In addition, DNA pull-down and regulatory analyses showed the involvement of PA2551, PA3398 and PA5189 in regulation of *bsrA* expression, indicating that this gene is part of an intricate regulatory network. Taken together, these findings reveal the existence of a BsrA regulon, which performs important functions in *P. aeruginosa*.

**IMPORTANCE:** This study shows that BsrA, a LysR-type transcriptional regulator from *P*. *aeruginosa*, previously identified as a repressor of biofilm synthesis, is part of an intricate global regulatory network. BsrA acts directly and/or indirectly as the repressor and/or activator of genes from vital metabolic pathways (e.g. pyruvate, acetate, tricarboxylic acid cycle), and is involved in control of transport functions and the formation of surface appendages. Expression of the *bsrA* gene is increased in the presence of antibiotics, which suggests its induction in response to stress, possibly reflecting the need to redirect metabolism under stressful conditions. This is particularly relevant for the treatment of infections caused by *P. aeruginosa*. In summary, the findings of this study demonstrate that the BsrA regulator performs important roles in carbon metabolism, biofilm formation and antibiotic resistance in *P. aeruginosa*.
