## Supplementary material for "The LysR-type transcriptional regulator BsrA (PA2121) controls vital metabolic pathways in *Pseudomonas aeruginosa*": Data set S2

### Sheet: Data set S2
Data set S2 Results of RNA-seq analysis. List of 157 genes with altered expression identified by comparison of the transcriptomes of the BsrA+ and EV strains [fold change (FC) ≤ -2 or ≥ 2, FDR ≤ 0.05]. The PseudoCap categories in bold text were the most informative and were used as the gene information presented in Fig. 2B. Genes identified only in strain PAO1161 but not in PAO1 are described as …
													PAO1161			PAO1
	PAO1161 ID	PAO1 ID	Fold change	P-value	Q-value	Log CPM	Gene	Start	Stop	Strand	Product (in PAO1161)	PseudoCap category	gene in operon?	Other genes in operon	First_gene	Gene in operon?	Other genes in operon	First_gene
	D3C65_14975	PA2121	953.923	1.87504e-269	1.02415e-265	11.1992		3181840	3182745	+	LysR family transcriptional regulator	TR	FALSE		D3C65_14975	FALSE	PA2121	PA2121		PseudoCAP legend [60]:
	D3C65_15550	NA	8.26907	6.62228e-38	7.23418e-35	4.60152		3307545	3307763	+	transporter	HUU	TRUE	D3C65_15540, D3C65_15545, D3C65_15550	D3C65_15540					AABM	Amino acid biosynthesis and metabolis
	D3C65_15545	PA2018	6.33978	5.50474e-86	1.50334e-82	8.99063	mexY	3304408	3307545	+	AmrB family multidrug efflux RND transporter permease subunit	ARS; MP; TSM	TRUE	D3C65_15540, D3C65_15545, D3C65_15550	D3C65_15540	TRUE	PA2018 , PA2019	PA2019		AP	Adaptation, Protection
	D3C65_15540	PA2019	5.93521	4.94314e-43	6.74986e-40	7.96133	mexX	3303202	3304392	+	MexX/AmrA family multidrug efflux RND transporter periplasmic adaptor subunit	ARS; TSM	TRUE	D3C65_15540, D3C65_15545, D3C65_15550	D3C65_15540	TRUE	PA2018 , PA2019	PA2019		ARS	Antibiotic resistance and susceptibility
	D3C65_17410	PA1664	3.87069	2.10204e-07	5.79867e-06	2.60107		3700302	3700442	-	type VI secretion protein	PSE	TRUE	D3C65_17375, D3C65_17380, D3C65_17385, D3C65_17390, D3C65_17395, D3C65_17400, D3C65_17405, D3C65_17410	D3C65_17410	TRUE	PA1664 , PA1665 , PA1666 , PA1667 , PA1668 , PA1669 , PA1670 , PA1671	PA1664		BCPGC	Biosynthesis of cofactors, prosthetic groups and carriers
	D3C65_03995	PA4193	3.78209	1.73336e-05	0.000253006	2.91097		824483	825187	+	amino acid ABC transporter permease	MP; TSM	TRUE	D3C65_03990, D3C65_03995, D3C65_04000, D3C65_04005	D3C65_03990	TRUE	PA4191 , PA4192 , PA4193 , PA4194 , PA4195	PA4195		CCC	Carbon compound catabolism
	D3C65_22355	PA0729.1	3.68972	5.05477e-07	1.26069e-05	6.01316		4717617	4717690	+	tRNA-Gly	NCRNA	FALSE		D3C65_22355	FALSE	PA0729.1	PA0729.1		CD	Cell division
	D3C65_04005	PA4191	3.65556	1.41114e-06	2.993e-05	3.99387		825936	826940	+	isopenicillin N synthase family oxygenase	PE	TRUE	D3C65_03990, D3C65_03995, D3C65_04000, D3C65_04005	D3C65_03990	TRUE	PA4191 , PA4192 , PA4193 , PA4194 , PA4195	PA4195		CHE	Chemotaxis
	D3C65_14525	PA2202	3.63933	8.88381e-07	1.98866e-05	3.47513		3093692	3094369	+	amino acid ABC transporter permease	MP; TSM	TRUE	D3C65_14520, D3C65_14525	D3C65_14520	TRUE	PA2202 , PA2203	PA2203		CHSP	Chaperones & heat shock proteins
	D3C65_17400	PA1666	3.57965	1.30656e-14	2.64312e-12	4.69164	tssJ	3698579	3699085	-	type VI secretion system lipoprotein TssJ	PSE	TRUE	D3C65_17375, D3C65_17380, D3C65_17385, D3C65_17390, D3C65_17395, D3C65_17400, D3C65_17405, D3C65_17410	D3C65_17410	TRUE	PA1664 , PA1665 , PA1666 , PA1667 , PA1668 , PA1669 , PA1670 , PA1671	PA1664		CIM	Central intermediary metabolism
	D3C65_03985	PA4195	3.46865	4.1885e-10	2.45996e-08	4.99908		822873	823703	+	ABC transporter	TSM	FALSE		D3C65_03985	TRUE	PA4191 , PA4192 , PA4193 , PA4194 , PA4195	PA4195		CWLC	Cell wall / LPS / capsule
	D3C65_17390	PA1668	3.41398	7.91183e-16	2.09059e-13	4.96503		3696379	3697248	-	DotU family type IV/VI secretion system protein	PSE	TRUE	D3C65_17375, D3C65_17380, D3C65_17385, D3C65_17390, D3C65_17395, D3C65_17400, D3C65_17405, D3C65_17410	D3C65_17410	TRUE	PA1664 , PA1665 , PA1666 , PA1667 , PA1668 , PA1669 , PA1670 , PA1671	PA1664		DRRMR	DNA replication, recombination, modification and repair
	D3C65_14520	PA2203	3.40785	7.15697e-08	2.28605e-06	4.17125		3092974	3093690	+	amino acid ABC transporter permease	MP; TSM	TRUE	D3C65_14520, D3C65_14525	D3C65_14520	TRUE	PA2202 , PA2203	PA2203		EM	Energy metabolism
	D3C65_04000	PA4192	3.37652	1.40897e-06	2.993e-05	3.49361		825184	825927	+	amino acid ABC transporter ATP-binding protein	TSM	TRUE	D3C65_03990, D3C65_03995, D3C65_04000, D3C65_04005	D3C65_03990	TRUE	PA4191 , PA4192 , PA4193 , PA4194 , PA4195	PA4195		FAPM	Fatty acid and phospholipid metabolism
	D3C65_27340	PA5024	3.35996	6.80266e-11	5.16057e-09	5.80026		5773967	5774941	+	sulfite exporter TauE/SafE family protein	HUU	FALSE		D3C65_27340	FALSE	PA5024	PA5024		HUU	Hypothetical, unclassified, unknown
	D3C65_17405	PA1665	3.21395	1.86649e-14	3.51545e-12	5.05808	tagH	3699091	3700284	-	type VI secretion system-associated FHA domain protein TagH	PSE	TRUE	D3C65_17375, D3C65_17380, D3C65_17385, D3C65_17390, D3C65_17395, D3C65_17400, D3C65_17405, D3C65_17410	D3C65_17410	TRUE	PA1664 , PA1665 , PA1666 , PA1667 , PA1668 , PA1669 , PA1670 , PA1671	PA1664		MA	Motility & Attachment
	D3C65_09460	PA3153	3.06621	2.00428e-32	1.82456e-29	7.0843		1978020	1979255	+	lipopolysaccharide biosynthesis protein	CWLC; MP; TSM	TRUE	D3C65_09440, D3C65_09445, D3C65_09450, D3C65_09455, D3C65_09460, D3C65_09465, D3C65_09470	D3C65_09440	TRUE	PA3151 , PA3152 , PA3153 , PA3154 , PA3155 , PA3156 , PA3157 , PA3158	PA3158		MP	Membrane proteins
	D3C65_02635	PA0499	2.92572	5.49388e-07	1.34728e-05	1.59553		558375	559076	-	molecular chaperone	CHSP; MA	TRUE	D3C65_02630, D3C65_02635	D3C65_02635	TRUE	PA0498 , PA0499	PA0499		NBM	Nucleotide biosynthesis and metabolism
	D3C65_17415	PA1663	2.88289	1.13248e-12	1.47276e-10	5.16634		3700531	3702042	-	sigma-54-dependent Fis family transcriptional regulator	PSE; TR	TRUE	D3C65_17415, D3C65_17420, D3C65_17425, D3C65_17430	D3C65_17430	TRUE	PA1661 , PA1662 , PA1663	PA1661		NCRNA	Non-coding RNA gene
	D3C65_01495	PA0282	2.85795	8.49564e-09	3.48896e-07	6.02294	cysT	315810	316628	-	sulfate ABC transporter permease subunit CysT	MP; TSM	TRUE	D3C65_01485, D3C65_01490, D3C65_01495	D3C65_01495	TRUE	PA0280 , PA0281 , PA0282	PA0282		PE	Putative enzymes
	D3C65_20980	PA0985	2.81924	8.0378e-16	2.09059e-13	5.08618		4447902	4449095	+	pyocin S5	MP; SF	FALSE		D3C65_20980	FALSE	PA0985	PA0985		PSE	Protein secretion/export apparatus
	D3C65_08715	PA3291	2.80676	5.78783e-11	4.51616e-09	3.26696		1831114	1831668	+	DUF3304 domain-containing protein	AP	TRUE	D3C65_08695, D3C65_08700, D3C65_08705, D3C65_08710, D3C65_08715, D3C65_08720	D3C65_08695	FALSE	PA3291	PA3291		RPTP	Related to phage, transposon, plasmids
	D3C65_12410	PA2603.1	2.73877	0.00487029	0.0232531	3.63222		2568148	2568237	+	tRNA-Ser	NCRNA	FALSE		D3C65_12410	FALSE	PA2603.1	PA2603.1		SF	Secreted Factors (toxins, enzymes, alginate)
	D3C65_17395	PA1667	2.72392	1.46443e-11	1.33312e-09	5.55536	tssK	3697251	3698582	-	type VI secretion system baseplate subunit TssK	PSE	TRUE	D3C65_17375, D3C65_17380, D3C65_17385, D3C65_17390, D3C65_17395, D3C65_17400, D3C65_17405, D3C65_17410	D3C65_17410	TRUE	PA1664 , PA1665 , PA1666 , PA1667 , PA1668 , PA1669 , PA1670 , PA1671	PA1664		TCRS	Two-component regulatory systems
	D3C65_17580	PA1633	2.70805	4.32333e-11	3.57789e-09	2.73372		3737698	3739392	-	potassium-transporting ATPase A chain	TSM	TRUE	D3C65_17575, D3C65_17580, D3C65_17585	D3C65_17585	TRUE	PA1632 , PA1633 , PA1634 , PA1635	PA1632		TPTMD	Translation, post-translational modification, degradation
	D3C65_09455	PA3154	2.69761	3.51179e-13	4.9183e-11	7.54578		1976707	1978023	+	O-antigen polymerase	CWLC; MP	TRUE	D3C65_09440, D3C65_09445, D3C65_09450, D3C65_09455, D3C65_09460, D3C65_09465, D3C65_09470	D3C65_09440	TRUE	PA3151 , PA3152 , PA3153 , PA3154 , PA3155 , PA3156 , PA3157 , PA3158	PA3158		TR	Transcriptional regulators
	D3C65_17375	PA1671	2.69548	2.11731e-09	1.05134e-07	3.58002		3691122	3692111	-	serine/threonine protein kinase	PSE; TPTMD	TRUE	D3C65_17375, D3C65_17380, D3C65_17385, D3C65_17390, D3C65_17395, D3C65_17400, D3C65_17405, D3C65_17410	D3C65_17410	TRUE	PA1664 , PA1665 , PA1666 , PA1667 , PA1668 , PA1669 , PA1670 , PA1671	PA1664		TRNAPD	Transcription, RNA processing and degradation
	D3C65_25120	PA4625	2.68255	1.7883e-20	6.10481e-18	7.57561		5293758	5300222	-	filamentous hemagglutinin N-terminal domain-containing protein	CWLC; SF	FALSE		D3C65_25120	TRUE	PA4624 , PA4625	PA4625		TSM	Transport of small molecules
	D3C65_22440	PA0716	2.65933	7.78061e-30	6.0711e-27	7.70697		4727158	4728483	-	ATP-binding cassette domain-containing protein	HUU	TRUE	D3C65_22440, D3C65_22445	D3C65_22445	FALSE	PA0716	PA0716
	D3C65_05920	PA3824.1	2.6199	0.000212779	0.00200725	5.22885		1234078	1234164	-	tRNA-Leu	NCRNA	FALSE		D3C65_05920	FALSE	PA3824.1	PA3824.1		NA	not annotated, not classified
	D3C65_08705	PA3292	2.61074	1.39257e-10	9.05501e-09	3.19322		1830069	1830926	+	DUF3304 domain-containing protein	HUU	TRUE	D3C65_08695, D3C65_08700, D3C65_08705, D3C65_08710, D3C65_08715, D3C65_08720	D3C65_08695	TRUE	PA3292 , PA3293 , PA3294	PA3294
	D3C65_17385	PA1669	2.58438	4.21634e-12	4.42878e-10	6.60436	tssM	3692836	3696363	-	type VI secretion system membrane subunit TssM	MP; PSE	TRUE	D3C65_17375, D3C65_17380, D3C65_17385, D3C65_17390, D3C65_17395, D3C65_17400, D3C65_17405, D3C65_17410	D3C65_17410	TRUE	PA1664 , PA1665 , PA1666 , PA1667 , PA1668 , PA1669 , PA1670 , PA1671	PA1664
	D3C65_17420	PA1662	2.57639	1.31705e-10	8.88116e-09	6.65273	tssH	3702053	3704686	-	type VI secretion system ATPase TssH	PE; PSE	TRUE	D3C65_17415, D3C65_17420, D3C65_17425, D3C65_17430	D3C65_17430	TRUE	PA1661 , PA1662 , PA1663	PA1661
	D3C65_13960	PA2311	2.56722	0.00472464	0.0227165	1.1493		2965805	2965963	-	hypothetical protein	HUU	FALSE		D3C65_13960	TRUE	PA2311 , PA2312	PA2311
	D3C65_09465	PA3152	2.56048	1.10006e-21	4.2918e-19	6.9674	hisH	1979252	1979860	+	imidazole glycerol phosphate synthase subunit HisH	AABM	TRUE	D3C65_09440, D3C65_09445, D3C65_09450, D3C65_09455, D3C65_09460, D3C65_09465, D3C65_09470	D3C65_09440	TRUE	PA3151 , PA3152 , PA3153 , PA3154 , PA3155 , PA3156 , PA3157 , PA3158	PA3158
	D3C65_25115	PA4624	2.52847	6.98711e-15	1.59015e-12	5.38597		5291989	5293695	-	ShlB/FhaC/HecB family hemolysin secretion/activation protein	CWLC	FALSE		D3C65_25115	TRUE	PA4624 , PA4625	PA4625
	D3C65_11045	PA2852.1	2.50841	0.00391337	0.0198092	6.32764		2309321	2309410	-	tRNA-Ser	NCRNA	FALSE		D3C65_11045	FALSE	PA2852.1	PA2852.1
	D3C65_07900	PA3445	2.47301	0.000833432	0.00591195	3.05765		1664030	1665001	+	sulfonate ABC transporter substrate-binding protein	HUU	FALSE		D3C65_07900	TRUE	PA3441 , PA3442 , PA3443 , PA3444 , PA3445	PA3445
	D3C65_18865	PA1386	2.47024	5.69515e-09	2.44936e-07	3.87048		4008420	4009688	-	ABC transporter ATP-binding protein	TSM	TRUE	D3C65_18865, D3C65_18870, D3C65_18875	D3C65_18875	TRUE	PA1384 , PA1385 , PA1386	PA1384
	D3C65_10040	PA3045	2.46005	3.29205e-09	1.56358e-07	2.95856		2106636	2107259	+	DNA-binding response regulator	TCRS; TR	TRUE	D3C65_10040, D3C65_10045	D3C65_10040	TRUE	PA3044 , PA3045	PA3045
	D3C65_17425	PA1661	2.43286	6.30438e-10	3.58693e-08	4.84415	tssG	3704693	3705700	-	type VI secretion system baseplate subunit TssG	PSE	TRUE	D3C65_17415, D3C65_17420, D3C65_17425, D3C65_17430	D3C65_17430	TRUE	PA1661 , PA1662 , PA1663	PA1661
	D3C65_25245	PA4648	2.43002	1.41983e-07	4.19196e-06	2.58447		5322438	5322986	+	spore coat U domain-containing protein	CWLC; MA	TRUE	D3C65_25245, D3C65_25250, D3C65_25255, D3C65_25260, D3C65_25265, D3C65_25270	D3C65_25245	TRUE	PA4648 , PA4649 , PA4650	PA4648
	D3C65_09480	PA3149	2.41242	3.04934e-21	1.11037e-18	9.03129		1981898	1983019	+	glycosyltransferase	CWLC; PE	TRUE	D3C65_09475, D3C65_09480, D3C65_09485	D3C65_09475	TRUE	PA3145 , PA3146 , PA3147 , PA3148 , PA3149 , PA3150	PA3150
	D3C65_18860	PA1387	2.37932	1.29084e-13	2.01445e-11	4.45828		4006717	4008273	-	sulfotransferase family protein	HUU	TRUE	D3C65_18855, D3C65_18860	D3C65_18860	TRUE	PA1387 , PA1388	PA1387
	D3C65_13210	PA2458	2.35253	8.81067e-05	0.000954839	2.41761		2756667	2757857	-	RHS repeat protein	HUU	FALSE		D3C65_13210	FALSE	PA2458	PA2458
	D3C65_05070	PA3983	2.32098	2.71418e-26	1.48248e-23	7.85323		1052112	1052951	-	HlyC/CorC family transporter	HUU	TRUE	D3C65_05070, D3C65_05075, D3C65_05080	D3C65_05080	TRUE	PA3981 , PA3982 , PA3983	PA3981
	D3C65_12420	PA2602	2.30674	0.000101712	0.00108084	1.37545		2569952	2570557	-	cysteine dioxygenase	HUU	TRUE	D3C65_12415, D3C65_12420	D3C65_12420	TRUE	PA2602 , PA2603	PA2602
	D3C65_09470	PA3151	2.25473	8.40592e-23	3.53178e-20	8.38725		1979860	1980615	+	imidazole glycerol phosphate synthase cyclase subunit	AABM	TRUE	D3C65_09440, D3C65_09445, D3C65_09450, D3C65_09455, D3C65_09460, D3C65_09465, D3C65_09470	D3C65_09440	TRUE	PA3151 , PA3152 , PA3153 , PA3154 , PA3155 , PA3156 , PA3157 , PA3158	PA3158
	D3C65_20085	NA	2.24384	2.14106e-07	5.87663e-06	2.5444		4267942	4268206	-	colicin E3	SF	FALSE		D3C65_20085
	D3C65_01490	PA0281	2.24186	7.47432e-06	0.000121502	6.1186	cysW	314930	315799	-	sulfate ABC transporter permease subunit CysW	MP; TSM	TRUE	D3C65_01485, D3C65_01490, D3C65_01495	D3C65_01495	TRUE	PA0280 , PA0281 , PA0282	PA0282
	D3C65_12080	PA2667	2.21958	4.91803e-09	2.20183e-07	9.18212		2499222	2499575	-	transcriptional regulator	TR	FALSE		D3C65_12080	FALSE	PA2667	PA2667
	D3C65_09965	PA3059	2.20222	8.02683e-11	5.76875e-09	4.60179		2091228	2092751	+	DUF3492 domain-containing protein	CWLC	TRUE	D3C65_09940, D3C65_09945, D3C65_09950, D3C65_09955, D3C65_09960, D3C65_09965, D3C65_09970	D3C65_09940	TRUE	PA3058 , PA3059 , PA3060 , PA3061 , PA3062 , PA3063 , PA3064	PA3064
	D3C65_17450	PA1657	2.2008	3.36501e-06	6.29441e-05	6.64531	tssB	3709713	3710219	-	type VI secretion system contractile sheath small subunit	PSE	TRUE	D3C65_17440, D3C65_17445, D3C65_17450, D3C65_17455	D3C65_17455	TRUE	PA1656 , PA1657 , PA1658 , PA1659	PA1656
	D3C65_17445	PA1658	2.19828	1.66765e-07	4.87098e-06	7.48712	tssC	3708209	3709684	-	type VI secretion system contractile sheath large subunit	PSE	TRUE	D3C65_17440, D3C65_17445, D3C65_17450, D3C65_17455	D3C65_17455	TRUE	PA1656 , PA1657 , PA1658 , PA1659	PA1656
	D3C65_05340	PA3931	2.18865	7.28415e-07	1.69302e-05	4.40293		1108245	1109024	-	ABC transporter substrate-binding protein	HUU	FALSE		D3C65_05340	FALSE	PA3931	PA3931
	D3C65_17430	PA1660	2.17145	1.3616e-10	8.96033e-09	6.13478	tssF	3705664	3707451	-	type VI secretion system baseplate subunit TssF	PSE	TRUE	D3C65_17415, D3C65_17420, D3C65_17425, D3C65_17430	D3C65_17430	FALSE	PA1660	PA1660
	D3C65_28165	PA5181	2.16916	4.71733e-15	1.12026e-12	5.33263		5952163	5954484	+	oxidoreductase	PE	TRUE	D3C65_28160, D3C65_28165	D3C65_28160	TRUE	PA5180 , PA5181	PA5180
	D3C65_18940	PA1371	2.16669	1.7802e-07	5.1447e-06	6.33883		4028470	4029171	+	DUF2290 domain-containing protein	HUU	TRUE	D3C65_18935, D3C65_18940	D3C65_18935	TRUE	PA1371 , PA1372	PA1372
	D3C65_11450	PA2775.1	2.16552	2.66764e-05	0.000358884	2.65482		2382293	2382369	+	tRNA-Val	NCRNA	FALSE		D3C65_11450	FALSE	PA2775.1	PA2775.1
	D3C65_08850	PA3266	2.16484	2.06054e-08	7.60449e-07	10.68		1861955	1862164	-	cold-shock protein CspA	AP; TR	FALSE		D3C65_08850	FALSE	PA3266	PA3266
	D3C65_07895	PA3446	2.16224	0.000133872	0.00135913	4.14995		1663318	1663911	+	NADPH-dependent FMN reductase	HUU	FALSE		D3C65_07895	FALSE	PA3446	PA3446
	D3C65_09970	PA3058	2.15931	1.8459e-08	6.90567e-07	3.97731		2092753	2094123	+	pellicle/biofilm biosynthesis Wzx-like polysaccharide transporter PelG	CWLC	TRUE	D3C65_09940, D3C65_09945, D3C65_09950, D3C65_09955, D3C65_09960, D3C65_09965, D3C65_09970	D3C65_09940	TRUE	PA3058 , PA3059 , PA3060 , PA3061 , PA3062 , PA3063 , PA3064	PA3064
	D3C65_25380	PA4673.1	2.15334	6.95552e-05	0.00079148	3.54636		5349374	5349450	+	tRNA-Met	NCRNA	FALSE		D3C65_25380	FALSE	PA4673.1	PA4673.1
	D3C65_21590	NA	2.14281	5.40085e-05	0.000639902	3.04376		4559415	4559624	+	hypothetical protein	HUU	FALSE		D3C65_21590
	D3C65_15535	PA2020	2.11063	1.86458e-12	2.31462e-10	6.6344		3302405	3303037	-	TetR family transcriptional regulator	TR	FALSE		D3C65_15535	FALSE	PA2020	PA2020
	D3C65_23550	PA4442	2.10538	3.06018e-08	1.0554e-06	9.23453		4974195	4976096	-	bifunctional sulfate adenylyltransferase/adenylyl-sulfate kinase	AABM; CIM	TRUE	D3C65_23550, D3C65_23555	D3C65_23555	TRUE	PA4442 , PA4443	PA4443
	D3C65_13295	PA2441	2.10194	0.000337983	0.00285768	2.11602		2776098	2776973	-	hypothetical protein	HUU	TRUE	D3C65_13295, D3C65_13300	D3C65_13300	TRUE	PA2440 , PA2441	PA2440
	D3C65_27580	PA5070	2.09898	4.18444e-12	4.42878e-10	6.25471	tatC	5826650	5827453	+	twin-arginine translocase subunit TatC	MP; TSM	TRUE	D3C65_27560, D3C65_27565, D3C65_27570, D3C65_27575, D3C65_27580, D3C65_27585	D3C65_27560	TRUE	PA5066 , PA5067 , PA5068 , PA5069 , PA5070 , PA5071	PA5066
	D3C65_16490	PA1837	2.09689	2.66877e-07	7.11065e-06	6.84856		3520553	3521050	+	DUF934 domain-containing protein	HUU	TRUE	D3C65_16485, D3C65_16490	D3C65_16485	TRUE	PA1837 , PA1838	PA1838
	D3C65_09960	PA3060	2.09571	6.75377e-07	1.59005e-05	3.58821		2090242	2091231	+	pellicle/biofilm biosynthesis protein PelE	CWLC	TRUE	D3C65_09940, D3C65_09945, D3C65_09950, D3C65_09955, D3C65_09960, D3C65_09965, D3C65_09970	D3C65_09940	TRUE	PA3058 , PA3059 , PA3060 , PA3061 , PA3062 , PA3063 , PA3064	PA3064
	D3C65_25850	NA	2.09193	0.0106244	0.0421123	1.28339		5444932	5445066	+	cytidine deaminase	HUU	FALSE		D3C65_25850
	D3C65_04265	PA4140	2.08886	1.43404e-08	5.51601e-07	4.26111		883661	885454	-	FAD-binding protein	HUU	FALSE		D3C65_04265	FALSE	PA4140	PA4140
	D3C65_07670	PA3488	2.08566	6.29851e-07	1.50229e-05	4.90076		1608742	1609776	-	hypothetical protein	AP	FALSE		D3C65_07670	FALSE	PA3488	PA3488
	D3C65_21955	PA0805	2.0793	4.43785e-13	6.05988e-11	10.2227		4632194	4632421	+	hypothetical protein	HUU	FALSE		D3C65_21955	FALSE	PA0805	PA0805
	D3C65_01500	PA0283	2.07724	0.000385132	0.00317283	6.79424		316790	317788	-	sulfate ABC transporter substrate-binding protein	TSM	FALSE		D3C65_01500	FALSE	PA0283	PA0283
	D3C65_03325	PA0632	2.07505	1.85614e-05	0.0002675	2.94922		689235	689465	+	hypothetical protein	RPTP	TRUE	D3C65_03305, D3C65_03310, D3C65_03315, D3C65_03320, D3C65_03325	D3C65_03305	TRUE	PA0628 , PA0629 , PA0630 , PA0631 , PA0632	PA0628
	D3C65_12665	PA2560	2.07504	3.6701e-12	4.09104e-10	5.63098		2621082	2621369	+	hypothetical protein	HUU	FALSE		D3C65_12665	FALSE	PA2560	PA2560
	D3C65_09440	PA3157	2.07349	8.63749e-18	2.621e-15	8.11412		1973160	1975049	+	acyltransferase	CWLC; PE	TRUE	D3C65_09440, D3C65_09445, D3C65_09450, D3C65_09455, D3C65_09460, D3C65_09465, D3C65_09470	D3C65_09440	TRUE	PA3151 , PA3152 , PA3153 , PA3154 , PA3155 , PA3156 , PA3157 , PA3158	PA3158
	D3C65_09475	PA3150	2.05824	7.16128e-12	7.2435e-10	9.38023		1980750	1981883	+	N-acetyl sugar amidotransferase	CWLC	TRUE	D3C65_09475, D3C65_09480, D3C65_09485	D3C65_09475	TRUE	PA3145 , PA3146 , PA3147 , PA3148 , PA3149 , PA3150	PA3150
	D3C65_23555	PA4443	2.0429	3.62908e-09	1.7088e-07	8.27439		4976108	4977025	-	sulfate adenylyltransferase subunit 2	AABM; CIM	TRUE	D3C65_23550, D3C65_23555	D3C65_23555	TRUE	PA4442 , PA4443	PA4443
	D3C65_14330	PA2239	2.04247	1.89939e-13	2.8598e-11	5.5066		3050613	3051716	-	glycosyltransferase family 1 protein	CWLC; PE	TRUE	D3C65_14320, D3C65_14325, D3C65_14330, D3C65_14335, D3C65_14340, D3C65_14345, D3C65_14350, D3C65_14355, D3C65_14360, D3C65_14365, D3C65_14370	D3C65_14370	TRUE	PA2231 , PA2232 , PA2233 , PA2234 , PA2235 , PA2236 , PA2237 , PA2238 , PA2239 , PA2240 , PA2241	PA2231
	D3C65_07875	PA3450	2.03283	3.84216e-06	6.94897e-05	5.83028		1659700	1660338	+	peroxiredoxin	AP	FALSE		D3C65_07875	FALSE	PA3450	PA3450
	D3C65_09520	PA3139.1	2.03266	0.00453215	0.0220041	3.69848		1991743	1991818	-	tRNA-Asn	NCRNA	FALSE		D3C65_09520	FALSE	PA3139.1	PA3139.1
	D3C65_01485	PA0280	2.02705	7.6704e-06	0.00012432	7.12122		313937	314926	-	sulfate/thiosulfate import ATP-binding protein CysA	TSM	TRUE	D3C65_01485, D3C65_01490, D3C65_01495	D3C65_01495	TRUE	PA0280 , PA0281 , PA0282	PA0282
	D3C65_28600	PA5264	2.01974	3.04318e-12	3.61345e-10	5.64672		6045548	6046519	-	hypothetical protein	MP	FALSE		D3C65_28600	FALSE	PA5264	PA5264
	D3C65_19980	PA1172	2.01947	0.000618366	0.00465865	1.31625		4242642	4243238	+	cytochrome C protein NapC	EM	TRUE	D3C65_19955, D3C65_19960, D3C65_19965, D3C65_19970, D3C65_19975, D3C65_19980	D3C65_19955	TRUE	PA1172 , PA1173 , PA1174 , PA1175 , PA1176 , PA1177	PA1177
	D3C65_23115	PA4359	2.011	0.000152796	0.00152017	4.36673		4886779	4887006	-	ferrous iron transporter A	HUU	TRUE	D3C65_23105, D3C65_23110, D3C65_23115	D3C65_23115	TRUE	PA4357 , PA4358 , PA4359	PA4359
	D3C65_13215	PA2457	2.00722	5.25247e-09	2.27969e-07	4.58588		2757915	2758895	-	RHS repeat protein	HUU	FALSE		D3C65_13215	FALSE	PA2457	PA2457
	D3C65_25480	NA	2.00377	0.00250703	0.0140861	1.34307		5362312	5362440	-	integrase	RPTP	FALSE		D3C65_25480
	D3C65_07685	PA3485	2.00287	0.000677378	0.00499978	4.58781		1615893	1616330	-	hypothetical protein	AP	TRUE	D3C65_07685, D3C65_07690	D3C65_07690	TRUE	PA3484 , PA3485	PA3484
	D3C65_16285	PA1874	2.00075	3.47905e-12	3.95887e-10	4.75732		3471870	3479276	-	Ig-like domain repeat protein	ARS	TRUE	D3C65_16270, D3C65_16275, D3C65_16280, D3C65_16285	D3C65_16285	TRUE	PA1874 , PA1875 , PA1876 , PA1877	PA1874
	D3C65_25250	PA4649	2.00009	0.00137146	0.00880248	1.35886		5323017	5323550	+	spore coat U domain-containing protein	CWLC; MA	TRUE	D3C65_25245, D3C65_25250, D3C65_25255, D3C65_25260, D3C65_25265, D3C65_25270	D3C65_25245	TRUE	PA4648 , PA4649 , PA4650	PA4648
	D3C65_22005	PA0795	-2	1.4583e-06	3.07538e-05	6.33322		4641297	4642424	+	2-methylcitrate synthase	CCC; CIM	FALSE		D3C65_22005	TRUE	PA0794 , PA0795 , PA0796 , PA0797	PA0797
	D3C65_14215	PA2261	-2	0.00296217	0.016051	1.84631		3025037	3025987	-	sugar kinase	CCC	TRUE	D3C65_14215, D3C65_14220	D3C65_14220	TRUE	PA2259 , PA2260 , PA2261 , PA2262 , PA2263	PA2259
	D3C65_25485	PA4675	-2	5.68395e-12	5.85769e-10	7.50152		5362588	5364816	+	TonB-dependent receptor	TSM	FALSE		D3C65_25485	FALSE	PA4675	PA4675
	D3C65_00655	PA0121	-2.01	3.61112e-07	9.34783e-06	3.55842		141003	141737	+	GntR family transcriptional regulator	HUU	FALSE		D3C65_00655	FALSE	PA0121	PA0121
	D3C65_02725	PA0516	-2.02	0.000322065	0.00278342	5.61128		576496	577674	-	protein nirF	BCPGC; EM	TRUE	D3C65_02690, D3C65_02695, D3C65_02700, D3C65_02705, D3C65_02710, D3C65_02715, D3C65_02720, D3C65_02725, D3C65_02730, D3C65_02735	D3C65_02735	TRUE	PA0509 , PA0510 , PA0511 , PA0512 , PA0513 , PA0514 , PA0515 , PA0516 , PA0517 , PA0518 , PA0519	PA0519
	D3C65_00575	PA0105	-2.03	2.22936e-11	1.96361e-09	4.63923	coxB	127378	128502	+	cytochrome c oxidase subunit II	EM	TRUE	D3C65_00575, D3C65_00580, D3C65_00585, D3C65_00590	D3C65_00575	TRUE	PA0105 , PA0106 , PA0107 , PA0108	PA0105
	D3C65_16300	PA1871	-2.06	7.53566e-10	4.24328e-08	3.72561		3481766	3483022	-	protease LasA	SF; TPTMD	FALSE		D3C65_16300	FALSE	PA1871	PA1871
	D3C65_14290	PA2247	-2.06	3.1577e-08	1.07127e-06	7.09021		3041267	3042499	-	3-methyl-2-oxobutanoate dehydrogenase (2-methylpropanoyl-transferring) subunit alpha	AABM	TRUE	D3C65_14275, D3C65_14280, D3C65_14285, D3C65_14290	D3C65_14290	TRUE	PA2247 , PA2248 , PA2249 , PA2250	PA2247
	D3C65_22230	PA0752	-2.07	0.00471086	0.0226902	2.41629		4694038	4695555	+	tripartite tricarboxylate transporter permease	MP	TRUE	D3C65_22225, D3C65_22230, D3C65_22235	D3C65_22225	TRUE	PA0751 , PA0752 , PA0753 , PA0754 , PA0755	PA0755
	D3C65_10875	PA2886	-2.07	4.69613e-11	3.8284e-09	4.04888		2276181	2277983	-	DUF1446 domain-containing protein	HUU	FALSE		D3C65_10875	TRUE	PA2886 , PA2887 , PA2888 , PA2889 , PA2890 , PA2891 , PA2892	PA2886
	D3C65_26475	PA4858	-2.08	0.000140447	0.00141048	1.63985	urtA	5575862	5577127	+	urea ABC transporter substrate-binding protein	HUU	FALSE		D3C65_26475	FALSE	PA4858	PA4858
	D3C65_25955	PA4759	-2.1	6.50487e-09	2.73305e-07	6.73938		5464496	5465302	-	4-hydroxy-tetrahydrodipicolinate reductase	AABM	FALSE		D3C65_25955	TRUE	PA4759 , PA4760 , PA4761 , PA4762	PA4762
	D3C65_03175	PA0602	-2.11	2.72962e-11	2.29372e-09	5.46558		663513	664547	+	extracellular solute-binding protein	TSM	FALSE		D3C65_03175	FALSE	PA0602	PA0602
	D3C65_26305	PA4825	-2.11	3.39885e-14	5.80141e-12	5.1935	mgtA	5534823	5537534	-	magnesium-translocating P-type ATPase	TSM	FALSE		D3C65_26305	FALSE	PA4825	PA4825
	D3C65_20310	NA	-2.12	1.27946e-05	0.000195208	6.73816		4310141	4310332	+	hypothetical protein	HUU	FALSE		D3C65_20310
	D3C65_27730	PA5100	-2.13	7.64093e-05	0.000856976	5.44798	hutU	5862488	5864167	-	urocanate hydratase	AABM	FALSE		D3C65_27730	FALSE	PA5100	PA5100
	D3C65_15640	PA2000	-2.14	0.00370003	0.0191016	3.17404		3328800	3329456	-	CoA transferase subunit B	AABM; CCC	TRUE	D3C65_15640, D3C65_15645	D3C65_15645	TRUE	PA1999 , PA2000	PA1999
	D3C65_10845	PA2892	-2.14	0.00033037	0.00282533	1.39504		2268613	2269437	-	short chain dehydrogenase	PE	FALSE		D3C65_10845	TRUE	PA2886 , PA2887 , PA2888 , PA2889 , PA2890 , PA2891 , PA2892	PA2886
	D3C65_20790	PA1021	-2.15	0.00407184	0.0203853	1.36794		4407679	4408440	-	enoyl-CoA hydratase/isomerase family protein	PE	TRUE	D3C65_20785, D3C65_20790, D3C65_20795	D3C65_20795	TRUE	PA1020 , PA1021 , PA1022 , PA1023 , PA1024 , PA1025	PA1020
	D3C65_15595	PA2009	-2.16	1.22729e-05	0.000187772	6.91596		3316984	3318282	+	homogentisate 1,2-dioxygenase	CCC	TRUE	D3C65_15595, D3C65_15600, D3C65_15605	D3C65_15595	TRUE	PA2007 , PA2008 , PA2009	PA2009
	D3C65_13630	PA2375	-2.16	0.00120313	0.00793657	1.08506		2888639	2889034	+	DUF4280 domain-containing protein	MP	FALSE		D3C65_13630	FALSE	PA2375	PA2375
	D3C65_02095	PA0396	-2.17	1.78937e-24	8.14462e-22	7.45809		437780	438928	+	PilT/PilU family type 4a pilus ATPase	MA	FALSE		D3C65_02095	FALSE	PA0396	PA0396
	D3C65_01465	PA0276	-2.17	0.000650923	0.0048372	1.89261		310895	311410	+	DUF962 domain-containing protein	MP	FALSE		D3C65_01465	FALSE	PA0276	PA0276
	D3C65_03180	PA0603	-2.18	0.00266584	0.0147826	6.16095	potA	664781	665890	+	polyamine ABC transporter ATP-binding protein	TSM	FALSE		D3C65_03180	TRUE	PA0603 , PA0604	PA0603
	D3C65_04870	PA4023	-2.2	0.000117379	0.0012174	3.17482	eat	1010381	1011829	-	ethanolamine permease	TSM	FALSE		D3C65_04870	TRUE	PA4023 , PA4024 , PA4025	PA4023
	D3C65_09265	PA3189	-2.21	3.55647e-06	6.58489e-05	6.41351		1935548	1936480	+	sugar ABC transporter permease	TSM	TRUE	D3C65_09265, D3C65_09270, D3C65_09275	D3C65_09265	TRUE	PA3186 , PA3187 , PA3188 , PA3189 , PA3190	PA3190
	D3C65_28100	PA5168	-2.22	2.65202e-05	0.000357663	3.00359		5937616	5938248	+	dicarboxylate transporter	MP; TSM	TRUE	D3C65_28095, D3C65_28100, D3C65_28105	D3C65_28095	TRUE	PA5167 , PA5168 , PA5169	PA5167
	D3C65_09035	PA3233	-2.24	0.000482408	0.00382426	3.05708		1894416	1896215	+	cyclic nucleotide-binding/CBS domain-containing protein	HUU	TRUE	D3C65_09035, D3C65_09040	D3C65_09035	TRUE	PA3232 , PA3233 , PA3234 , PA3235	PA3235
	D3C65_08815	PA3273	-2.24	0.00360066	0.0188009	1.43396		1847524	1847907	+	transcriptional regulator	HUU	FALSE		D3C65_08815	FALSE	PA3273	PA3273
	D3C65_24675	PA4542	-2.24	1.09967e-11	1.01803e-09	9.6481		5194755	5197319	-	chaperone protein ClpB	TPTMD	FALSE		D3C65_24675	FALSE	PA4542	PA4542
	D3C65_17200	PA1705	-2.27	7.98268e-05	0.00088262	1.23454	lcrG	3663158	3663454	-	type III secretion protein LcrG	PSE	TRUE	D3C65_17180, D3C65_17185, D3C65_17190, D3C65_17195, D3C65_17200, D3C65_17205, D3C65_17210, D3C65_17215, D3C65_17220, D3C65_17225, D3C65_17230, D3C65_17235	D3C65_17235	TRUE	PA1698 , PA1699 , PA1700 , PA1701 , PA1702 , PA1703 , PA1704 , PA1705 , PA1706 , PA1707 , PA1708 , PA1709	PA1698
	D3C65_10080	PA3038	-2.27	6.24926e-07	1.49708e-05	5.54602		2113870	2115135	-	outer membrane porin, OprD family	TSM	FALSE		D3C65_10080	FALSE	PA3038	PA3038
	D3C65_17765	PA1596	-2.27	7.94764e-10	4.42959e-08	10.0751	htpG	3775997	3777901	-	molecular chaperone HtpG	CHSP	FALSE		D3C65_17765	TRUE	PA1596 , PA1597	PA1596
	D3C65_03015	PA0572	-2.28	2.05443e-08	7.60449e-07	7.16784		624992	627763	-	hypothetical protein	HUU	FALSE		D3C65_03015	FALSE	PA0572	PA0572
	D3C65_22220	PA0754	-2.32	1.12766e-07	3.40292e-06	3.76508		4692525	4693508	+	tripartite tricarboxylate transporter substrate binding protein	HUU	TRUE	D3C65_22215, D3C65_22220	D3C65_22215	TRUE	PA0751 , PA0752 , PA0753 , PA0754 , PA0755	PA0755
	D3C65_27760	PA5106	-2.33	3.42886e-10	2.05807e-08	5.66058		5868867	5870228	+	formimidoylglutamate deiminase	HUU	FALSE		D3C65_27760	FALSE	PA5106	PA5106
	D3C65_10870	PA2887	-2.33	7.09459e-07	1.65601e-05	2.49772		2275230	2276108	-	SDR family oxidoreductase	PE	TRUE	D3C65_10865, D3C65_10870	D3C65_10870	TRUE	PA2886 , PA2887 , PA2888 , PA2889 , PA2890 , PA2891 , PA2892	PA2886
	D3C65_05645	PA3875	-2.35	1.27344e-10	8.69444e-09	3.65057		1173784	1177569	+	nitrate reductase subunit alpha	EM	TRUE	D3C65_05645, D3C65_05650, D3C65_05655, D3C65_05660	D3C65_05645	TRUE	PA3870 , PA3871 , PA3872 , PA3873 , PA3874 , PA3875 , PA3876 , PA3877	PA3877
	D3C65_02700	PA0511	-2.36	8.52795e-12	8.03098e-10	3.72523	nirJ	573431	574594	-	heme d1 biosynthesis radical SAM protein NirJ	BCPGC; EM	TRUE	D3C65_02690, D3C65_02695, D3C65_02700, D3C65_02705, D3C65_02710, D3C65_02715, D3C65_02720, D3C65_02725, D3C65_02730, D3C65_02735	D3C65_02735	TRUE	PA0509 , PA0510 , PA0511 , PA0512 , PA0513 , PA0514 , PA0515 , PA0516 , PA0517 , PA0518 , PA0519	PA0519
	D3C65_07950	PA3436	-2.4	5.75547e-10	3.30909e-08	3.41489		1670889	1671446	-	antibiotic biosynthesis monooxygenase	HUU	FALSE		D3C65_07950	FALSE	PA3436	PA3436
	D3C65_02710	PA0513	-2.44	2.52259e-07	6.75411e-06	2.10256		575078	575521	-	protein nirG	BCPGC; EM; TR	TRUE	D3C65_02690, D3C65_02695, D3C65_02700, D3C65_02705, D3C65_02710, D3C65_02715, D3C65_02720, D3C65_02725, D3C65_02730, D3C65_02735	D3C65_02735	TRUE	PA0509 , PA0510 , PA0511 , PA0512 , PA0513 , PA0514 , PA0515 , PA0516 , PA0517 , PA0518 , PA0519	PA0519
	D3C65_22760	PA4290	-2.44	2.90552e-07	7.66664e-06	5.09559		4812098	4813714	-	methyl-accepting chemotaxis protein	AP; CHE	FALSE		D3C65_22760	FALSE	PA4290	PA4290
	D3C65_29570	PA5445	-2.46	2.26362e-12	2.74753e-10	7.45884		6253252	6254745	+	acetyl-CoA hydrolase/transferase family protein	PE	FALSE		D3C65_29570	FALSE	PA5445	PA5445
	D3C65_03805	PA4230	-2.46	8.6363e-10	4.7648e-08	4.15868		770705	771010	-	isochorismate-pyruvate lyase	SF; TSM	TRUE	D3C65_03800, D3C65_03805, D3C65_03810, D3C65_03815	D3C65_03815	TRUE	PA4228 , PA4229 , PA4230 , PA4231	PA4228
	D3C65_23850	PA4501	-2.47	1.67393e-06	3.50306e-05	3.97671		5038403	5039857	+	outer membrane porin, OprD family	MP; TSM	FALSE		D3C65_23850	TRUE	PA4501 , PA4502 , PA4503 , PA4504 , PA4505 , PA4506	PA4501
	D3C65_28125	PA5173	-2.48	7.73112e-15	1.68909e-12	8.4098	arcC	5944201	5945133	+	carbamate kinase	AABM	FALSE		D3C65_28125	TRUE	PA5170 , PA5171 , PA5172 , PA5173	PA5170
	D3C65_14220	PA2260	-2.52	2.6054e-05	0.000353491	1.57807		3025980	3026762	-	AP endonuclease	CCC	TRUE	D3C65_14215, D3C65_14220	D3C65_14220	TRUE	PA2259 , PA2260 , PA2261 , PA2262 , PA2263	PA2259
	D3C65_03190	PA0605	-2.56	8.38412e-05	0.000917717	4.71449		667107	668354	+	ABC transporter permease	MP; TSM	FALSE		D3C65_03190	TRUE	PA0605 , PA0606	PA0605
	D3C65_03800	PA4231	-2.63	1.59171e-10	1.02281e-08	6.39992		769278	770708	-	salicylate biosynthesis isochorismate synthase	SF; TSM	TRUE	D3C65_03800, D3C65_03805, D3C65_03810, D3C65_03815	D3C65_03815	TRUE	PA4228 , PA4229 , PA4230 , PA4231	PA4228
	D3C65_10865	PA2888	-2.64	2.27074e-08	8.32401e-07	2.65914		2273612	2275228	-	acyl-CoA carboxylase subunit beta	PE	TRUE	D3C65_10865, D3C65_10870	D3C65_10870	TRUE	PA2886 , PA2887 , PA2888 , PA2889 , PA2890 , PA2891 , PA2892	PA2886
	D3C65_09030	PA3234	-2.68	1.55005e-05	0.000230065	3.9263		1892671	1894326	+	cation acetate symporter	MP; TSM	TRUE	D3C65_09025, D3C65_09030	D3C65_09025	TRUE	PA3232 , PA3233 , PA3234 , PA3235	PA3235
	D3C65_03830	PA4225	-2.73	6.30773e-11	4.85251e-09	7.63791		779031	784460	+	non-ribosomal peptide synthetase	SF; TSM	TRUE	D3C65_03825, D3C65_03830, D3C65_03835, D3C65_03840, D3C65_03845	D3C65_03825	TRUE	PA4222 , PA4223 , PA4224 , PA4225 , PA4226	PA4226
	D3C65_02720	PA0515	-2.74	2.90048e-09	1.40199e-07	3.2763		576035	576487	-	protein NirD	BCPGC; EM; TR	TRUE	D3C65_02690, D3C65_02695, D3C65_02700, D3C65_02705, D3C65_02710, D3C65_02715, D3C65_02720, D3C65_02725, D3C65_02730, D3C65_02735	D3C65_02735	TRUE	PA0509 , PA0510 , PA0511 , PA0512 , PA0513 , PA0514 , PA0515 , PA0516 , PA0517 , PA0518 , PA0519	PA0519
	D3C65_03840	PA4223	-2.77	1.08186e-14	2.27275e-12	5.04556		785503	787215	+	ABC transporter ATP-binding protein	MP; TSM	TRUE	D3C65_03825, D3C65_03830, D3C65_03835, D3C65_03840, D3C65_03845	D3C65_03825	TRUE	PA4222 , PA4223 , PA4224 , PA4225 , PA4226	PA4226
	D3C65_21160	PA0952	-2.82	1.07132e-18	3.44209e-16	4.25341		4475793	4476176	+	hypothetical protein	HUU	FALSE		D3C65_21160	FALSE	PA0952	PA0952
	D3C65_03185	PA0604	-2.86	0.000166833	0.00163305	6.3993		665946	666992	+	ABC transporter substrate-binding protein	TSM	FALSE		D3C65_03185	TRUE	PA0603 , PA0604	PA0603
	D3C65_03195	PA0606	-2.87	3.89465e-05	0.000496766	4.31378		668460	669290	+	ABC transporter permease	MP; TSM	FALSE		D3C65_03195	TRUE	PA0605 , PA0606	PA0605
	D3C65_03845	PA4222	-2.89	7.3579e-12	7.27372e-10	4.6908		787212	788936	+	ABC transporter ATP-binding protein	TSM	TRUE	D3C65_03825, D3C65_03830, D3C65_03835, D3C65_03840, D3C65_03845	D3C65_03825	TRUE	PA4222 , PA4223 , PA4224 , PA4225 , PA4226	PA4226
	D3C65_03835	PA4224	-3.21	2.45107e-14	4.31863e-12	4.62063		784457	785506	+	pyochelin biosynthetic protein PchG	MP; TSM	TRUE	D3C65_03825, D3C65_03830, D3C65_03835, D3C65_03840, D3C65_03845	D3C65_03825	TRUE	PA4222 , PA4223 , PA4224 , PA4225 , PA4226	PA4226
	D3C65_23065	PA4349	-3.21	1.21344e-27	7.36423e-25	5.00045		4877191	4878087	-	acyl-CoA dehydrogenase	HUU	FALSE		D3C65_23065	FALSE	PA4349	PA4349
	D3C65_14980	PA2120	-3.3	2.61673e-05	0.000353777	1.13629		3182893	3183321	+	nuclear transport factor 2 family protein	HUU	FALSE		D3C65_14980	FALSE	PA2120	PA2120
	D3C65_23260	PA4386	-3.32	8.05797e-28	5.50158e-25	9.66279		4916676	4916969	-	molecular chaperone GroES	CHSP	FALSE		D3C65_23260	TRUE	PA4385 , PA4386	PA4386
	D3C65_21525	PA0887	-3.37	1.3684e-08	5.32179e-07	8.34001		4543784	4545739	-	acetyl-coenzyme A synthetase	CCC; CIM	FALSE		D3C65_21525	FALSE	PA0887	PA0887
	D3C65_23255	PA4385	-3.68	1.13981e-25	5.65965e-23	12.508		4914982	4916625	-	molecular chaperone GroEL	CHSP	FALSE		D3C65_23255	TRUE	PA4385 , PA4386	PA4386
	D3C65_07865	PA3452	-3.86	2.89458e-59	5.27007e-56	8.14994		1657511	1659082	-	malate:quinone oxidoreductase	CIM; EM	FALSE		D3C65_07865	FALSE	PA3452	PA3452
