## Supplementary material for "The LysR-type transcriptional regulator BsrA (PA2121) controls vital metabolic pathways in *Pseudomonas aeruginosa*": Data set S4

### Sheet: Data set S4
Data set S4 Proteins interacting with bsrAp in a pull-down assay, identified by mass spectrometry analysis. Only proteins binding bsrAp but not to the control fragment are shown.
	PAO1_ID	PAO1161_ID	Accession	Score	PAO1161 product	Gene name
	PA2551	D3C65_12715	PXB94697.1	11746	LysR family transcriptional regulator
	PA3587	D3C65_07145	WP_003092181.1	5522	LysR family transcriptional regulator	metR
	PA2121	D3C65_14975	WP_096221331.1	3394	LysR family transcriptional regulator	bsrA
	PA4462	D3C65_23650	SQL00252.1	3026	RNA polymerase sigma-54 factor	rpoN
	PA5189	D3C65_28210	AVK04797.1	2683	LysR family transcriptional regulator
	PA4915	D3C65_26760	VFT10095.1	1569	methyl-accepting chemotaxis protein
	PA3398	D3C65_08150	CCQ84256.1	1086	LysR family transcriptional regulator
	PA5337	D3C65_28975	WP_003096602.1	782	DNA-directed RNA polymerase subunit omega	rpoZ
	PA4902	D3C65_26695	WP_003095545.1	617	LysR family transcriptional regulator
	PA5293	D3C65_28755	AYN84867.1	558	LysR family transcriptional regulator
	PA1586	D3C65_17815	RCN16818.1	375	dihydrolipoyllysine-residue succinyltransferase component of 2-oxoglutarate dehydrogenase complex	sucB
	PA1309	D3C65_19270	WP_003082684.1	308	LysR family transcriptional regulator
	PA3344	D3C65_08425	KEA29613.1	219	DNA helicase RecQ	recQ
	PA2588	D3C65_12490	PXB90503.1	197	AraC family transcriptional regulator
	PA4328	D3C65_22960	ALS14895.1	139	universal stress protein UspA
	PA2900	D3C65_10805	ETD42453.1	72	DUF4398 domain-containing protein
	PA3742	D3C65_06355	PXB85272.1	70	50S ribosomal protein L19	rplS
	PA5485	D3C65_29780	OKO12693.1	69	N-acetylmuramoyl-L-alanine amidase	ampDh2
	PA1947	D3C65_15910	WP_132863737.1	68	sugar ABC transporter ATP-binding protein	rbsA
	PA4264	D3C65_03635	PBN28702.1	65	30S ribosomal protein S10	rpsJ
	PA3746	D3C65_06335	PXC05003.1	61	signal recognition particle protein	ffh
	PA3729	D3C65_06425	AVK19956.1	59	flotillin family protein
	PA4743	D3C65_25865	RCH07747.1	59	30S ribosome-binding factor RbfA	rbfA
	PA2840	D3C65_11110	KXE06835.1	56	ATP-dependent RNA helicase
	PA3656	D3C65_06790	AVK28594.1	55	30S ribosomal protein S2	rpsB
	PA4057	D3C65_04700	RCH01756.1	53	transcriptional regulator NrdR	nrdR
	PA4120	D3C65_04370	ARI03808.1	49	4-hydroxyphenylacetate catabolism regulatory protein HpaA
	PA3690	D3C65_06620	ARI03343.1	49	heavy metal translocating P-type ATPase
	PA3391	D3C65_08185	PXC05486.1	48	regulatory protein NosR	nosR
	PA1554	D3C65_17990	ERX00767.1	46	cytochrome-c oxidase, cbb3-type subunit I	ccoN1
	PA4507	D3C65_23880	RCI69444.1	45	LysE family translocator
	PA4446	D3C65_23570	PYB22540.1	44	PDZ domain-containing protein	algW
	PA5344	D3C65_29010	RFK17252.1	41	hydrogen peroxide-inducible genes activator	oxyR
	PA4760	D3C65_25960	KWS01265.1	37	molecular chaperone DnaJ	dnaJ
	PA5078	D3C65_27620	ARI04814.1	36	glucan biosynthesis protein G	opgG
	PA4844	D3C65_26405	WP_125883392.1	36	methyl-accepting chemotaxis protein CtpL	ctpL
	PA4932	D3C65_26845	WP_003095627.1	35	50S ribosomal protein L9	rplI
	PA4386	D3C65_23260	OPF46669.1	34	molecular chaperone GroES	groES
	PA1920	D3C65_16040	EHF11643.1	32	ribonucleoside triphosphate reductase	nrdD
